# Suppression of *aedes aegypti* by sterile insect technique on captiva island, florida, usa from 2020 to 2022

**DOI:** 10.1101/2024.10.18.618919

**Authors:** Rachel Morreale, Danilo Oliveira Carvalho, Steven Stenhouse, Johanna Bajonero, Rui Pereira, Daniel A Hahn, Aaron Lloyd, David F. Hoel

## Abstract

*Aedes aegypti*, an aggressive nuisance biter and the primary vector for numerous arboviruses, such as chikungunya, dengue, and Zika, presents significant control challenges due to its ability to thrive in urban environments, escapes insecticide treatment by using cryptic resting and oviposition sites, and development of resistance to chemical mosquito control products being used routinely. To test a new approach in their integrative mosquito management toolbox. From 2020 to 2022, the Lee County Mosquito Control District (LCMCD) employed the Sterile Insect Technique (SIT) to test a new approach in its integrated mosquito management toolbox, targeting the population suppression of *Ae. aegypti* on Captiva Island, Florida. Over 24.1 million sterile males were released across three phases, covering up to 142 hectares. The study demonstrated a population reduction of up to 79% in wild adults and a 59% decline in egg densities in the primary intervention area. While population control was successful, an influx of wild females from untreated zones posed ongoing challenges to complete suppression in areas close to non-intervention areas. This supported a need for an area-wide integrated pest management (AW-IPM) approach. These results underscore SIT’s potential as a critical tool in integrated mosquito management strategies and emphasize practical application.
