## Supplementary material for "Suppression of *aedes aegypti* by sterile insect technique on captiva island, florida, usa from 2020 to 2022": S5 Table

### Sheet: Eggs Model Phase #1
Summary of Eggs Model Phase #1
Call:
zeroinfl(formula = sum_eggs ~ phase * sequenced_month_2 | trap_ID, data = phase_data_11, dist = "poisson")
Pearson residuals:
Min 1Q Median 3Q Max
-1.9731415 -0.6506109 -0.0007535 -0.0001775 10.5342850
Count model coefficients (poisson with log link):
Estimate Std. Error z value Pr(>|z|)
(Intercept) 3.812e+00 5.256e-02 72.532 < 2e-16 ***
phasephase1 -6.135e-01 1.522e-01 -4.031 5.56e-05 ***
sequenced_month_21 9.174e-01 6.218e-02 14.754 < 2e-16 ***
sequenced_month_22 7.882e-04 7.692e-02 0.010 0.991824
sequenced_month_23 -2.047e-02 8.076e-02 -0.253 0.799934
sequenced_month_24 -1.040e+00 1.536e-01 -6.768 1.31e-11 ***
sequenced_month_25 -2.239e+00 3.509e-01 -6.381 1.76e-10 ***
sequenced_month_26 -5.509e+00 1.039e+00 -5.302 1.14e-07 ***
sequenced_month_27 -1.989e+01 1.337e+03 -0.015 0.988128
sequenced_month_28 -6.987e-01 1.581e-01 -4.420 9.86e-06 ***
sequenced_month_29 -1.736e+00 3.624e-01 -4.791 1.66e-06 ***
sequenced_month_210 -1.437e+00 1.613e-01 -8.910 < 2e-16 ***
sequenced_month_211 -9.874e-01 1.060e-01 -9.315 < 2e-16 ***
sequenced_month_212 -3.559e-01 7.692e-02 -4.627 3.72e-06 ***
sequenced_month_213 1.208e-02 7.033e-02 0.172 0.863607
sequenced_month_214 -1.539e+00 1.322e-01 -11.639 < 2e-16 ***
sequenced_month_215 -1.958e+00 1.853e-01 -10.562 < 2e-16 ***
sequenced_month_216 -2.000e+01 1.413e+03 -0.014 0.988708
sequenced_month_217 -1.989e+01 1.337e+03 -0.015 0.988128
sequenced_month_218 -1.989e+01 1.337e+03 -0.015 0.988128
sequenced_month_219 -3.731e+00 7.249e-01 -5.146 2.66e-07 ***
sequenced_month_220 -2.398e+00 8.299e-01 -2.890 0.003858 **
sequenced_month_221 -1.998e+01 1.398e+03 -0.014 0.988598
sequenced_month_222 -1.868e+00 2.261e-01 -8.264 < 2e-16 ***
sequenced_month_223 4.302e-01 6.940e-02 6.198 5.70e-10 ***
sequenced_month_224 -3.554e-01 8.525e-02 -4.170 3.05e-05 ***
sequenced_month_225 4.668e-01 7.122e-02 6.554 5.59e-11 ***
sequenced_month_226 -7.967e-01 1.121e-01 -7.107 1.19e-12 ***
phasephase1:sequenced_month_21 -1.254e+00 1.964e-01 -6.385 1.71e-10 ***
phasephase1:sequenced_month_22 -3.199e+00 9.334e-01 -3.428 0.000609 ***
phasephase1:sequenced_month_23 -1.337e-01 2.253e-01 -0.593 0.552879
phasephase1:sequenced_month_24 -1.638e+01 8.429e+02 -0.019 0.984493
phasephase1:sequenced_month_25 -1.481e+01 7.007e+02 -0.021 0.983133
phasephase1:sequenced_month_26 -1.251e+01 1.137e+03 -0.011 0.991217
phasephase1:sequenced_month_27 1.489e+00 1.919e+03 0.001 0.999381
phasephase1:sequenced_month_28 -1.632e+01 6.882e+02 -0.024 0.981084
phasephase1:sequenced_month_29 -1.459e+01 4.875e+02 -0.030 0.976124
phasephase1:sequenced_month_210 1.330e+00 3.031e-01 4.387 1.15e-05 ***
phasephase1:sequenced_month_211 -3.127e+00 1.106e+00 -2.827 0.004704 **
phasephase1:sequenced_month_212 -6.457e-01 2.862e-01 -2.256 0.024090 *
phasephase1:sequenced_month_213 -2.520e+00 1.005e+00 -2.508 0.012157 *
phasephase1:sequenced_month_214 -1.673e+01 1.288e+03 -0.013 0.989633
phasephase1:sequenced_month_215 -1.598e+01 1.089e+03 -0.015 0.988295
phasephase1:sequenced_month_216 1.589e+01 1.413e+03 0.011 0.991031
phasephase1:sequenced_month_217 1.489e+00 1.919e+03 0.001 0.999381
phasephase1:sequenced_month_218 1.489e+00 1.919e+03 0.001 0.999381
phasephase1:sequenced_month_219 -1.390e+01 9.344e+02 -0.015 0.988133
phasephase1:sequenced_month_220 -1.412e+01 5.366e+02 -0.026 0.979006
phasephase1:sequenced_month_221 1.591e+01 1.398e+03 0.011 0.990922
phasephase1:sequenced_month_222 -1.370e+00 9.522e-01 -1.438 0.150360
phasephase1:sequenced_month_223 -3.308e+00 9.269e-01 -3.568 0.000359 ***
phasephase1:sequenced_month_224 -1.791e+01 1.288e+03 -0.014 0.988899
phasephase1:sequenced_month_225 -1.858e+01 1.192e+03 -0.016 0.987563
phasephase1:sequenced_month_226 -2.441e+00 9.317e-01 -2.620 0.008788 **
Zero-inflation model coefficients (binomial with logit link):
Estimate Std. Error z value Pr(>|z|)
(Intercept) 1.1439 0.5155 2.219 0.026493 *
trap_IDC10 -0.8920 0.6825 -1.307 0.191231
trap_IDC2 -0.8917 0.6825 -1.307 0.191333
trap_IDC3 -1.6287 0.6853 -2.376 0.017478 *
trap_IDC4 -2.8234 0.8274 -3.412 0.000644 ***
trap_IDC5 -1.6996 0.6950 -2.446 0.014465 *
trap_IDC6 -1.7053 0.6963 -2.449 0.014324 *
trap_IDC7 -1.0896 0.6809 -1.600 0.109524
trap_IDC8 -1.3877 0.6774 -2.049 0.040499 *
trap_IDC9 -1.0907 0.6810 -1.602 0.109238
trap_IDT1 -0.2429 0.8839 -0.275 0.783428
trap_IDT10 -0.3247 0.8899 -0.365 0.715220
trap_IDT11 -0.7240 0.8551 -0.847 0.397144
trap_IDT12 -0.4893 0.9370 -0.522 0.601524
trap_IDT13 -2.4252 1.8015 -1.346 0.178230
trap_IDT14 16.0845 1789.2630 0.009 0.992828
---
Signif. codes: 0 '***' 0.001 '**' 0.01 '*' 0.05 '.' 0.1 ' ' 1
Number of iterations in BFGS optimization: 48
Log-likelihood: -2507 on 70 Df

### Sheet: Adult Model Phase #1
Summary of Adult Model Phase #1
Call:
zeroinfl(formula = sum_adults ~ phase + sequenced_month_2 | trap_ID, data = phase_data_21, dist = "poisson")
Pearson residuals:
Min 1Q Median 3Q Max
-3.9594 -1.0246 -0.7349 0.4635 170.1832
Count model coefficients (poisson with log link):
Estimate Std. Error z value Pr(>|z|)
(Intercept) 8.578195 0.002932 2925.27 <2e-16 ***
phasephase1 -2.581193 0.002712 -951.87 <2e-16 ***
sequenced_month_21 0.633991 0.003612 175.51 <2e-16 ***
sequenced_month_22 -0.272362 0.004457 -61.11 <2e-16 ***
sequenced_month_23 -0.747763 0.005179 -144.39 <2e-16 ***
sequenced_month_24 -1.711875 0.007595 -225.39 <2e-16 ***
sequenced_month_25 -3.492219 0.021401 -163.18 <2e-16 ***
sequenced_month_26 -3.344079 0.022691 -147.38 <2e-16 ***
sequenced_month_27 -3.291454 0.019829 -165.99 <2e-16 ***
sequenced_month_28 -2.580618 0.012983 -198.77 <2e-16 ***
sequenced_month_29 -1.234131 0.006790 -181.75 <2e-16 ***
sequenced_month_210 -0.818480 0.005603 -146.08 <2e-16 ***
sequenced_month_211 0.306550 0.003886 78.89 <2e-16 ***
sequenced_month_212 0.718024 0.003581 200.52 <2e-16 ***
sequenced_month_213 0.590391 0.003666 161.03 <2e-16 ***
sequenced_month_214 -0.486624 0.004822 -100.92 <2e-16 ***
sequenced_month_215 -1.324058 0.006681 -198.18 <2e-16 ***
sequenced_month_216 -2.235976 0.009935 -225.06 <2e-16 ***
sequenced_month_217 -3.131717 0.019814 -158.06 <2e-16 ***
sequenced_month_218 -3.089491 0.019474 -158.65 <2e-16 ***
sequenced_month_219 -3.558810 0.028757 -123.76 <2e-16 ***
sequenced_month_220 -2.109535 0.011673 -180.73 <2e-16 ***
sequenced_month_221 -1.856567 0.009081 -204.44 <2e-16 ***
sequenced_month_222 -0.944215 0.005740 -164.50 <2e-16 ***
sequenced_month_223 0.839349 0.003512 239.01 <2e-16 ***
sequenced_month_224 1.024537 0.003416 299.94 <2e-16 ***
sequenced_month_225 0.672406 0.003606 186.46 <2e-16 ***
Zero-inflation model coefficients (binomial with logit link):
Estimate Std. Error z value Pr(>|z|)
(Intercept) -1.203098 0.329063 -3.656 0.000256 ***
trap_IDC10 -0.233216 0.481856 -0.484 0.628390
trap_IDC2 -0.000287 0.465383 -0.001 0.999508
trap_IDC3 -1.038658 0.574235 -1.809 0.070487 .
trap_IDC4 -1.591301 0.679997 -2.340 0.019276 *
trap_IDC5 -0.657321 0.522802 -1.257 0.208643
trap_IDC6 -0.500320 0.505839 -0.989 0.322620
trap_IDC7 0.300364 0.449412 0.668 0.503911
trap_IDC8 -1.282676 0.615885 -2.083 0.037283 *
trap_IDC9 -1.591301 0.679997 -2.340 0.019276 *
trap_IDT1 1.925237 0.442354 4.352 1.35e-05 ***
trap_IDT10 1.673122 0.435354 3.843 0.000121 ***
trap_IDT11 1.754854 0.437276 4.013 5.99e-05 ***
trap_IDT12 1.204059 0.430355 2.798 0.005145 **
trap_IDT13 1.280240 0.430488 2.974 0.002940 **
trap_IDT14 1.357193 0.430886 3.150 0.001634 **
trap_IDT2 2.407281 0.465433 5.172 2.31e-07 ***
trap_IDT3 1.049336 0.430884 2.435 0.014879 *
trap_IDT4 0.893540 0.432508 2.066 0.038833 *
trap_IDT5 1.672903 0.435349 3.843 0.000122 ***
trap_IDT6 1.202591 0.430355 2.794 0.005199 **
trap_IDT7 0.892115 0.432528 2.063 0.039155 *
trap_IDT8 1.754984 0.437279 4.013 5.98e-05 ***
trap_IDT9 1.672901 0.435349 3.843 0.000122 ***
---
Signif. codes: 0 '***' 0.001 '**' 0.01 '*' 0.05 '.' 0.1 ' ' 1
Number of iterations in BFGS optimization: 46
Log-likelihood: -9.593e+05 on 51 Df

### Sheet:  Eggs Model Phase #2
Summary of Eggs Model Phase #2
Call:
zeroinfl(formula = sum_eggs ~ phase * sequenced_month_2 | trap_ID, data = phase_data_12, dist = "poisson")
Pearson residuals:
Min 1Q Median 3Q Max
-2.6537611 -0.6739080 -0.2301766 -0.0003839 26.7837494
Count model coefficients (poisson with log link):
Estimate Std. Error z value Pr(>|z|)
(Intercept) 2.3749 0.1525 15.570 < 2e-16 ***
phasephase2 -3.6955 1.0562 -3.499 0.000467 ***
sequenced_month_21 0.4499 0.1782 2.525 0.011559 *
sequenced_month_22 1.0814 0.1625 6.653 2.86e-11 ***
sequenced_month_23 1.4494 0.1595 9.086 < 2e-16 ***
sequenced_month_24 -0.1013 0.1949 -0.520 0.603111
sequenced_month_25 -0.5211 0.2346 -2.221 0.026318 *
sequenced_month_26 -16.7767 542.6741 -0.031 0.975337
sequenced_month_27 -16.7638 539.1742 -0.031 0.975197
sequenced_month_28 -16.6471 508.6231 -0.033 0.973890
sequenced_month_29 -2.4744 0.6781 -3.649 0.000263 ***
sequenced_month_210 -2.1252 0.7306 -2.909 0.003627 **
sequenced_month_211 -16.7638 539.1742 -0.031 0.975197
sequenced_month_212 -0.4342 0.2696 -1.611 0.107261
sequenced_month_213 1.8675 0.1591 11.737 < 2e-16 ***
sequenced_month_214 1.0819 0.1666 6.492 8.45e-11 ***
sequenced_month_215 1.9041 0.1599 11.907 < 2e-16 ***
sequenced_month_216 0.6407 0.1818 3.523 0.000427 ***
phasephase2:sequenced_month_21 3.6433 1.0676 3.413 0.000643 ***
phasephase2:sequenced_month_22 4.3610 1.0603 4.113 3.90e-05 ***
phasephase2:sequenced_month_23 4.2949 1.0584 4.058 4.95e-05 ***
phasephase2:sequenced_month_24 4.4009 1.0711 4.109 3.98e-05 ***
phasephase2:sequenced_month_25 6.1725 1.0742 5.746 9.13e-09 ***
phasephase2:sequenced_month_26 16.7474 542.6761 0.031 0.975381
phasephase2:sequenced_month_27 3.5372 943.1844 0.004 0.997008
phasephase2:sequenced_month_28 17.9758 508.6246 0.035 0.971807
phasephase2:sequenced_month_29 -10.8490 812.2615 -0.013 0.989343
phasephase2:sequenced_month_210 -11.0723 762.7077 -0.015 0.988417
phasephase2:sequenced_month_211 3.5372 943.1844 0.004 0.997008
phasephase2:sequenced_month_212 -12.5076 671.1859 -0.019 0.985132
phasephase2:sequenced_month_213 3.0436 1.0604 2.870 0.004103 **
phasephase2:sequenced_month_214 2.3981 1.0764 2.228 0.025885 *
phasephase2:sequenced_month_215 -1.8455 1.4848 -1.243 0.213900
phasephase2:sequenced_month_216 0.8028 1.1900 0.675 0.499913
Zero-inflation model coefficients (binomial with logit link):
Estimate Std. Error z value Pr(>|z|)
(Intercept) 0.70913 0.61889 1.146 0.2519
trap_IDC10 -0.36373 0.85577 -0.425 0.6708
trap_IDC2 -1.06733 0.86653 -1.232 0.2181
trap_IDC3 -2.92978 1.21395 -2.413 0.0158 *
trap_IDC4 -1.94339 0.97729 -1.989 0.0468 *
trap_IDC5 -2.22298 0.98851 -2.249 0.0245 *
trap_IDC6 -1.46065 0.90039 -1.622 0.1048
trap_IDC7 -0.36373 0.85577 -0.425 0.6708
trap_IDC8 -0.71147 0.85385 -0.833 0.4047
trap_IDC9 -1.46068 0.90040 -1.622 0.1048
trap_IDT15 1.35826 1.23664 1.098 0.2721
trap_IDT16 -0.41904 0.92473 -0.453 0.6504
trap_IDT17 0.51019 1.02829 0.496 0.6198
trap_IDT18 0.51019 1.02829 0.496 0.6198
trap_IDT19 -0.84184 0.91237 -0.923 0.3562
trap_IDT2 0.06239 0.94584 0.066 0.9474
trap_IDT20 -16.70398 1989.85388 -0.008 0.9933
trap_IDT21 -1.22073 0.93326 -1.308 0.1909
---
Signif. codes: 0 '***' 0.001 '**' 0.01 '*' 0.05 '.' 0.1 ' ' 1
Number of iterations in BFGS optimization: 53
Log-likelihood: -2075 on 52 Df

### Sheet: Adult Model Phase #2
Summary of Adult Model Phase #2
Call:
zeroinfl(formula = sum_adults ~ phase * sequenced_month_2 | trap_ID, data = phase_data_22, dist = "poisson")
Pearson residuals:
Min 1Q Median 3Q Max
-5.0338 -1.3207 -0.7440 0.5634 24.9085
Count model coefficients (poisson with log link):
Estimate Std. Error z value Pr(>|z|)
(Intercept) 7.781672 0.004815 1616.136 <2e-16 ***
phasephase2 -2.516393 0.023237 -108.290 <2e-16 ***
sequenced_month_21 1.147942 0.005459 210.271 <2e-16 ***
sequenced_month_22 1.574780 0.005244 300.275 <2e-16 ***
sequenced_month_23 1.435147 0.005306 270.485 <2e-16 ***
sequenced_month_24 0.325445 0.006185 52.619 <2e-16 ***
sequenced_month_25 -0.527605 0.007772 -67.882 <2e-16 ***
sequenced_month_26 -1.453451 0.010823 -134.290 <2e-16 ***
sequenced_month_27 -2.421658 0.021226 -114.090 <2e-16 ***
sequenced_month_28 -2.307491 0.020110 -114.741 <2e-16 ***
sequenced_month_29 -2.815335 0.029904 -94.145 <2e-16 ***
sequenced_month_210 -1.335554 0.012466 -107.134 <2e-16 ***
sequenced_month_211 -1.591102 0.012297 -129.386 <2e-16 ***
sequenced_month_212 -0.182272 0.007038 -25.897 <2e-16 ***
sequenced_month_213 1.672320 0.005206 321.227 <2e-16 ***
sequenced_month_214 1.860263 0.005141 361.838 <2e-16 ***
sequenced_month_215 1.439687 0.005304 271.449 <2e-16 ***
phasephase2:sequenced_month_21 0.979650 0.024547 39.909 <2e-16 ***
phasephase2:sequenced_month_22 0.836143 0.024144 34.631 <2e-16 ***
phasephase2:sequenced_month_23 0.649033 0.024308 26.701 <2e-16 ***
phasephase2:sequenced_month_24 0.826334 0.026803 30.830 <2e-16 ***
phasephase2:sequenced_month_25 1.165506 0.029160 39.970 <2e-16 ***
phasephase2:sequenced_month_26 1.016496 0.057451 17.693 <2e-16 ***
phasephase2:sequenced_month_27 2.286288 0.054219 42.168 <2e-16 ***
phasephase2:sequenced_month_28 1.089660 0.072718 14.985 <2e-16 ***
phasephase2:sequenced_month_29 -10.633477 20.900392 -0.509 0.611
phasephase2:sequenced_month_210 1.053893 0.086726 12.152 <2e-16 ***
phasephase2:sequenced_month_211 1.820270 0.045143 40.323 <2e-16 ***
phasephase2:sequenced_month_212 1.050823 0.027985 37.550 <2e-16 ***
phasephase2:sequenced_month_213 0.660047 0.024373 27.081 <2e-16 ***
phasephase2:sequenced_month_214 0.313746 0.024258 12.934 <2e-16 ***
phasephase2:sequenced_month_215 0.420495 0.025185 16.696 <2e-16 ***
Zero-inflation model coefficients (binomial with logit link):
Estimate Std. Error z value Pr(>|z|)
(Intercept) -1.2742 0.4278 -2.979 0.00289 **
trap_IDC10 -0.1922 0.6230 -0.308 0.75773
trap_IDC2 -0.1922 0.6230 -0.308 0.75773
trap_IDC3 -0.4115 0.6480 -0.635 0.52543
trap_IDC4 -1.4341 0.8464 -1.694 0.09021 .
trap_IDC5 -0.6712 0.6845 -0.981 0.32682
trap_IDC6 -0.9908 0.7414 -1.336 0.18143
trap_IDC7 0.6279 0.5670 1.107 0.26814
trap_IDC8 -1.4341 0.8464 -1.694 0.09021 .
trap_IDC9 -2.1594 1.1022 -1.959 0.05010 .
trap_IDT15 1.5422 0.5646 2.732 0.00630 **
trap_IDT16 1.4075 0.5629 2.500 0.01241 *
trap_IDT17 1.2743 0.5624 2.266 0.02347 *
trap_IDT18 1.5420 0.5646 2.731 0.00631 **
trap_IDT19 1.0065 0.5646 1.783 0.07461 .
trap_IDT20 -0.9260 0.7445 -1.244 0.21357
trap_IDT21 -0.1117 0.6255 -0.179 0.85828
---
Signif. codes: 0 '***' 0.001 '**' 0.01 '*' 0.05 '.' 0.1 ' ' 1
Number of iterations in BFGS optimization: 51
Log-likelihood: -7.094e+05 on 49 Df

### Sheet: Eggs Model Phase #3
Summary of Eggs Model Phase #3
Call:
zeroinfl(formula = sum_eggs ~ phase * sequenced_month_2 | trap_ID, data = phase_data_13, dist = "poisson")
Pearson residuals:
Min 1Q Median 3Q Max
-1.947741 -0.574412 -0.220030 -0.000165 7.510483
Count model coefficients (poisson with log link):
Estimate Std. Error z value Pr(>|z|)
(Intercept) -1.553e+01 1.091e+03 -0.014 0.989
phasephase3 1.356e+01 1.091e+03 0.012 0.990
sequenced_month_21 4.158e-01 1.405e+03 0.000 1.000
sequenced_month_22 1.567e+01 1.091e+03 0.014 0.989
sequenced_month_23 1.703e+01 1.091e+03 0.016 0.988
sequenced_month_24 -2.681e-03 1.543e+03 0.000 1.000
sequenced_month_25 1.747e+01 1.091e+03 0.016 0.987
sequenced_month_26 1.977e+01 1.091e+03 0.018 0.986
sequenced_month_27 1.898e+01 1.091e+03 0.017 0.986
sequenced_month_28 1.981e+01 1.091e+03 0.018 0.986
sequenced_month_29 1.854e+01 1.091e+03 0.017 0.986
phasephase3:sequenced_month_21 3.190e+00 1.405e+03 0.002 0.998
phasephase3:sequenced_month_22 -1.573e+01 1.091e+03 -0.014 0.988
phasephase3:sequenced_month_23 -2.935e+01 1.186e+03 -0.025 0.980
phasephase3:sequenced_month_24 -1.374e+01 1.812e+03 -0.008 0.994
phasephase3:sequenced_month_25 -1.298e+01 1.091e+03 -0.012 0.991
phasephase3:sequenced_month_26 -1.458e+01 1.091e+03 -0.013 0.989
phasephase3:sequenced_month_27 -1.404e+01 1.091e+03 -0.013 0.990
phasephase3:sequenced_month_28 -1.576e+01 1.091e+03 -0.014 0.988
phasephase3:sequenced_month_29 -1.441e+01 1.091e+03 -0.013 0.989
Zero-inflation model coefficients (binomial with logit link):
Estimate Std. Error z value Pr(>|z|)
(Intercept) 1.729e+00 1.090e+00 1.587 0.1126
trap_IDC10 -1.157e-04 1.540e+00 0.000 0.9999
trap_IDC2 -1.570e+00 1.352e+00 -1.162 0.2454
trap_IDC3 -2.666e+00 1.382e+00 -1.929 0.0537 .
trap_IDC4 -3.116e+00 1.560e+00 -1.998 0.0457 *
trap_IDC5 -1.886e+01 2.673e+03 -0.007 0.9944
trap_IDC6 -8.994e-01 1.384e+00 -0.650 0.5158
trap_IDC7 -1.157e-04 1.540e+00 0.000 0.9999
trap_IDC8 -1.569e+00 1.352e+00 -1.161 0.2455
trap_IDC9 -1.570e+00 1.352e+00 -1.162 0.2454
trap_IDT22 -1.687e+00 1.362e+00 -1.239 0.2155
trap_IDT23 -3.324e+00 1.568e+00 -2.120 0.0340 *
trap_IDT24 -3.501e+00 1.534e+00 -2.282 0.0225 *
trap_IDT25 -1.424e+00 1.331e+00 -1.070 0.2847
trap_IDT26 -9.919e-01 1.392e+00 -0.713 0.4760
trap_IDT27 -2.384e+00 1.395e+00 -1.709 0.0874 .
trap_IDT28 -1.687e+00 1.362e+00 -1.239 0.2155
trap_IDT29 -2.376e+00 1.392e+00 -1.707 0.0879 .
trap_IDT3 -1.688e+00 1.362e+00 -1.239 0.2155
trap_IDT30 -3.324e+00 1.568e+00 -2.120 0.0340 *
trap_IDT31 -2.384e+00 1.395e+00 -1.709 0.0875 .
trap_IDT32 -1.688e+00 1.362e+00 -1.239 0.2155
trap_IDT33 -7.821e-02 1.545e+00 -0.051 0.9596
---
Signif. codes: 0 '***' 0.001 '**' 0.01 '*' 0.05 '.' 0.1 ' ' 1
Number of iterations in BFGS optimization: 45
Log-likelihood: -932.1 on 43 Df

### Sheet: Adult Model Phase #3
Summary of Adult Model Phase #3
Call:
zeroinfl(formula = sum_adults ~ phase * sequenced_month_2 | trap_ID, data = phase_data_22, dist = "poisson")
Pearson residuals:
Min 1Q Median 3Q Max
-5.0338 -1.3207 -0.7440 0.5634 24.9085
Count model coefficients (poisson with log link):
Estimate Std. Error z value Pr(>|z|)
(Intercept) 7.781672 0.004815 1616.136 <2e-16 ***
phasephase2 -2.516393 0.023237 -108.290 <2e-16 ***
sequenced_month_21 1.147942 0.005459 210.271 <2e-16 ***
sequenced_month_22 1.574780 0.005244 300.275 <2e-16 ***
sequenced_month_23 1.435147 0.005306 270.485 <2e-16 ***
sequenced_month_24 0.325445 0.006185 52.619 <2e-16 ***
sequenced_month_25 -0.527605 0.007772 -67.882 <2e-16 ***
sequenced_month_26 -1.453451 0.010823 -134.290 <2e-16 ***
sequenced_month_27 -2.421658 0.021226 -114.090 <2e-16 ***
sequenced_month_28 -2.307491 0.020110 -114.741 <2e-16 ***
sequenced_month_29 -2.815335 0.029904 -94.145 <2e-16 ***
sequenced_month_210 -1.335554 0.012466 -107.134 <2e-16 ***
sequenced_month_211 -1.591102 0.012297 -129.386 <2e-16 ***
sequenced_month_212 -0.182272 0.007038 -25.897 <2e-16 ***
sequenced_month_213 1.672320 0.005206 321.227 <2e-16 ***
sequenced_month_214 1.860263 0.005141 361.838 <2e-16 ***
sequenced_month_215 1.439687 0.005304 271.449 <2e-16 ***
phasephase2:sequenced_month_21 0.979650 0.024547 39.909 <2e-16 ***
phasephase2:sequenced_month_22 0.836143 0.024144 34.631 <2e-16 ***
phasephase2:sequenced_month_23 0.649033 0.024308 26.701 <2e-16 ***
phasephase2:sequenced_month_24 0.826334 0.026803 30.830 <2e-16 ***
phasephase2:sequenced_month_25 1.165506 0.029160 39.970 <2e-16 ***
phasephase2:sequenced_month_26 1.016496 0.057451 17.693 <2e-16 ***
phasephase2:sequenced_month_27 2.286288 0.054219 42.168 <2e-16 ***
phasephase2:sequenced_month_28 1.089660 0.072718 14.985 <2e-16 ***
phasephase2:sequenced_month_29 -10.633477 20.900392 -0.509 0.611
phasephase2:sequenced_month_210 1.053893 0.086726 12.152 <2e-16 ***
phasephase2:sequenced_month_211 1.820270 0.045143 40.323 <2e-16 ***
phasephase2:sequenced_month_212 1.050823 0.027985 37.550 <2e-16 ***
phasephase2:sequenced_month_213 0.660047 0.024373 27.081 <2e-16 ***
phasephase2:sequenced_month_214 0.313746 0.024258 12.934 <2e-16 ***
phasephase2:sequenced_month_215 0.420495 0.025185 16.696 <2e-16 ***
Zero-inflation model coefficients (binomial with logit link):
Estimate Std. Error z value Pr(>|z|)
(Intercept) -1.2742 0.4278 -2.979 0.00289 **
trap_IDC10 -0.1922 0.6230 -0.308 0.75773
trap_IDC2 -0.1922 0.6230 -0.308 0.75773
trap_IDC3 -0.4115 0.6480 -0.635 0.52543
trap_IDC4 -1.4341 0.8464 -1.694 0.09021 .
trap_IDC5 -0.6712 0.6845 -0.981 0.32682
trap_IDC6 -0.9908 0.7414 -1.336 0.18143
trap_IDC7 0.6279 0.5670 1.107 0.26814
trap_IDC8 -1.4341 0.8464 -1.694 0.09021 .
trap_IDC9 -2.1594 1.1022 -1.959 0.05010 .
trap_IDT15 1.5422 0.5646 2.732 0.00630 **
trap_IDT16 1.4075 0.5629 2.500 0.01241 *
trap_IDT17 1.2743 0.5624 2.266 0.02347 *
trap_IDT18 1.5420 0.5646 2.731 0.00631 **
trap_IDT19 1.0065 0.5646 1.783 0.07461 .
trap_IDT20 -0.9260 0.7445 -1.244 0.21357
trap_IDT21 -0.1117 0.6255 -0.179 0.85828
---
Signif. codes: 0 '***' 0.001 '**' 0.01 '*' 0.05 '.' 0.1 ' ' 1
Number of iterations in BFGS optimization: 51
Log-likelihood: -7.094e+05 on 49 Df
