## Supplementary material for "Suppression of *aedes aegypti* by sterile insect technique on captiva island, florida, usa from 2020 to 2022": S7 Table

### Sheet: Summary
Row Labels	Captiva	Sanibel	Grand Total
2017	0	12	12
2018	3	9	12
2019	8	20	28
2020	11	15	26
2021	10	14	24
2022	7	8	15
Grand Total	39	78	117

### Sheet: Pivot Table
Sum of count	Column Labels
Row Labels	Captiva	Sanibel	(blank)	Grand Total
<6/2/2017
2017		12		12
2018	3	9		12
2019	8	20		28
2020	11	15		26
2021	10	14		24
2022	7	8		15
Grand Total	39	78		117

### Sheet: Raw Data
Date	Product	Application method	Area treated	count
2018-06-29	Dibrom	Aerial	Captiva	1
2018-07-25	Kontrol 30-30	Ground	Captiva	1
2018-10-16	Kontrol 30-30	Ground	Captiva	1
2019-01-08	Kontrol 30-30	Ground	Captiva	1
2019-05-28	Kontrol 30-30	Ground	Captiva	1
2019-06-18	Kontrol 30-30	Ground	Captiva	1
2019-06-24	Kontrol 30-30	Ground	Captiva	1
2019-07-17	Pyrocide 7067	Ground	Captiva	1
2019-07-25	Dibrom	Aerial	Captiva	1
2019-08-24	Fyfanon	Ground	Captiva	1
2019-10-30	Kontrol 30-30	Ground	Captiva	1
2020-04-14	Kontrol 30-30	Ground	Captiva	1
2020-06-03	Dibrom	Aerial	Captiva	1
2020-06-05	Vectobac WDG	Ground	Captiva	1
2020-06-08	Dibrom	Aerial	Captiva	1
2020-06-16	Dibrom	Aerial	Captiva	1
2020-06-23	Dibrom	Aerial	Captiva	1
2020-06-30	Kontrol 30-30	Ground	Captiva	1
2020-07-20	Kontrol 30-30	Ground	Captiva	1
2020-10-05	Fyfanon	Ground	Captiva	1
2020-10-12	Fyfanon	Ground	Captiva	1
2020-11-13	Kontrol 30-30	Ground	Captiva	1
2021-06-10	Kontrol 30-30	Ground	Captiva	1
2021-06-28	Dibrom	Aerial	Captiva	1
2021-07-01	Kontrol 30-30	Ground	Captiva	1
2021-07-14	Kontrol 30-30	Ground	Captiva	1
2021-07-24	Kontrol 30-30	Ground	Captiva	1
2021-08-05	Kontrol 30-30	Ground	Captiva	1
2021-08-19	Kontrol 30-30	Ground	Captiva	1
2021-09-02	Kontrol 30-30	Ground	Captiva	1
2021-09-23	Dibrom	Aerial	Captiva	1
2021-10-21	Kontrol 30-30	Ground	Captiva	1
2022-05-17	Kontrol 30-30	Ground	Captiva	1
2022-05-26	Kontrol 30-30	Ground	Captiva	1
2022-06-06	Fyfanon	Ground	Captiva	1
2022-06-16	Kontrol 30-30	Ground	Captiva	1
2022-06-23	Fyfanon	Ground	Captiva	1
2022-06-30	Kontrol 30-30	Ground	Captiva	1
2022-08-15	Fyfanon	Ground	Captiva	1
2017-06-02	Kontrol 30-30	Ground	Sanibel	1
2017-06-16	Kontrol 30-30	Ground	Sanibel	1
2017-06-21	Kontrol 30-30	Ground	Sanibel	1
2017-06-26	Kontrol 30-30	Ground	Sanibel	1
2017-07-08	Kontrol 30-30	Ground	Sanibel	1
2017-07-14	Kontrol 30-30	Ground	Sanibel	1
2017-07-24	Kontrol 30-30	Ground	Sanibel	1
2017-08-04	Kontrol 30-30	Ground	Sanibel	1
2017-09-21	Kontrol 30-30	Ground	Sanibel	1
2017-09-28	Kontrol 30-30	Ground	Sanibel	1
2017-10-12	Kontrol 30-30	Ground	Sanibel	1
2017-10-18	Kontrol 30-30	Ground	Sanibel	1
2018-07-25	Kontrol 30-30	Ground	Sanibel	1
2018-08-09	Kontrol 30-30	Ground	Sanibel	1
2018-08-21	Kontrol 30-30	Ground	Sanibel	1
2018-09-07	Kontrol 30-30	Ground	Sanibel	1
2018-09-20	Kontrol 30-30	Ground	Sanibel	1
2018-09-26	Kontrol 30-30	Ground	Sanibel	1
2018-10-16	Kontrol 30-30	Ground	Sanibel	1
2018-11-03	Kontrol 30-30	Ground	Sanibel	1
2018-11-05	Kontrol 30-30	Ground	Sanibel	1
2019-04-24	Kontrol 30-30	Ground	Sanibel	1
2019-05-29	Kontrol 30-30	Ground	Sanibel	1
2019-06-12	Kontrol 30-30	Ground	Sanibel	1
2019-06-18	Kontrol 30-30	Ground	Sanibel	1
2019-06-24	Kontrol 30-30	Ground	Sanibel	1
2019-07-03	Kontrol 30-30	Ground	Sanibel	1
2019-07-15	Pyrocide 7067	Ground	Sanibel	1
2019-07-19	Kontrol 30-30	Ground	Sanibel	1
2019-07-23	Dibrom	Aerial	Sanibel	1
2019-08-12	Kontrol 30-30	Ground	Sanibel	1
2019-08-21	Kontrol 30-30	Ground	Sanibel	1
2019-09-06	Kontrol 30-30	Ground	Sanibel	1
2019-09-11	Kontrol 30-30	Ground	Sanibel	1
2019-09-11	Dibrom	Aerial	Sanibel	1
2019-09-18	Pyrocide 7067	Ground	Sanibel	1
2019-10-04	Kontrol 30-30	Ground	Sanibel	1
2019-10-08	Kontrol 30-30	Ground	Sanibel	1
2019-10-16	Kontrol 30-30	Ground	Sanibel	1
2019-10-25	Kontrol 30-30	Ground	Sanibel	1
2019-11-05	Kontrol 30-30	Ground	Sanibel	1
2020-04-22	Kontrol 30-30	Ground	Sanibel	1
2020-04-25	Kontrol 30-30	Ground	Sanibel	1
2020-06-01	Fyfanon	Ground	Sanibel	1
2020-06-05	Vectobac WDG	Ground	Sanibel	1
2020-06-08	Dibrom	Aerial	Sanibel	1
2020-06-16	Dibrom	Aerial	Sanibel	1
2020-06-23	Dibrom	Aerial	Sanibel	1
2020-07-15	Kontrol 30-30	Ground	Sanibel	1
2020-07-20	Kontrol 30-30	Ground	Sanibel	1
2020-07-29	Kontrol 30-30	Ground	Sanibel	1
2020-08-05	Kontrol 30-30	Ground	Sanibel	1
2020-08-27	Dibrom	Aerial	Sanibel	1
2020-10-05	Fyfanon	Ground	Sanibel	1
2020-10-12	Fyfanon	Ground	Sanibel	1
2020-10-30	Kontrol 30-30	Ground	Sanibel	1
2021-06-07	Kontrol 30-30	Ground	Sanibel	1
2021-06-11	Kontrol 30-30	Ground	Sanibel	1
2021-06-28	Dibrom	Aerial	Sanibel	1
2021-07-01	Kontrol 30-30	Ground	Sanibel	1
2021-07-13	Kontrol 30-30	Ground	Sanibel	1
2021-07-24	Kontrol 30-30	Ground	Sanibel	1
2021-08-05	Kontrol 30-30	Ground	Sanibel	1
2021-08-19	Kontrol 30-30	Ground	Sanibel	1
2021-09-02	Kontrol 30-30	Ground	Sanibel	1
2021-09-08	Kontrol 30-30	Ground	Sanibel	1
2021-09-15	Fyfanon	Ground	Sanibel	1
2021-09-23	Dibrom	Aerial	Sanibel	1
2021-10-21	Kontrol 30-30	Ground	Sanibel	1
2021-11-11	Kontrol 30-30	Ground	Sanibel	1
2022-05-13	Kontrol 30-30	Ground	Sanibel	1
2022-05-26	Kontrol 30-30	Ground	Sanibel	1
2022-06-06	Fyfanon	Ground	Sanibel	1
2022-06-16	Kontrol 30-30	Ground	Sanibel	1
2022-06-23	Fyfanon	Ground	Sanibel	1
2022-06-30	Kontrol 30-30	Ground	Sanibel	1
2022-08-15	Fyfanon	Ground	Sanibel	1
2022-08-22	Kontrol 30-30	Ground	Sanibel	1
